# Large-scale differential gene expression analysis identifies genes associated with Bipolar Disorder in post-mortem brain

**DOI:** 10.1101/770529

**Authors:** Mohamed N. Omar, Mohamed Youssef, Mohamed Abdellatif

## Abstract

**Background and purpose:** Bipolar disorder (BD) is a common psychiatric disorder with high morbidity and mortality. Several polymorphisms have been found to be implicated in the pathogenesis of BD, however, these loci have small effect sizes that fail to explain the high heritability of the disease. Here, we provide more insights into the genetic basis of BD by identifying the differentially expressed genes (DEGs) and their associated pathways and biological processes in post-mortem brain tissues of patients with BD.

**Methods:** Eight datasets were eligible for the differential expression analysis. We used six datasets for the discovery of the gene signature and used the other two for independent validation. We performed the multi-cohort analysis by a random-effect model using R and MetaIntegrator package.

**Results:** The initial analysis resulted in the identification of 126 DEGs (30 up-regulated and 94 down-regulated). We refined this initial signature by a forward search process and resulted in the identification of 22 DEGs (6 up-regulated and 16 down-regulated). We validated the final gene signature in the independent datasets and resulted in an Area Under the ROC Curve (AUC) of 0.756 and 0.76, respectively. We performed gene set enrichment analysis (GSEA) which identified several biological processes and pathways related to BD including Ca transport, inflammation and DNA damage response.

**Conclusion:** Our findings support the previous findings that link BD pathogenesis to abnormalities in glial inflammation and calcium transport and also identify several other biological processes not previously reported to be associated with the development of the disease. Such findings will improve our understanding of the genetic basis underlying BD and may have future clinical implications.
