## Supplementary material for "Large-scale differential gene expression analysis identifies genes associated with Bipolar Disorder in post-mortem brain": Supp. table1

	Term	Overlap	P.value	Adjusted.P.value	Old.P.value	Old.Adjusted.P.value	Odds.Ratio	Combined.Score	Genes
1	Focal adhesion	2/199	0.0014392276912047	0.443282128891047	0	0	33.500837520938	219.21770970923	ARHGAP5;ELK1
2	Phenylalanine metabolism	1/17	0.00508974145357057	0.783820183849868	0	0	196.078431372549	1035.3976950365	MAOA
3	Histidine metabolism	1/23	0.00688096832442016	0.706446081307137	0	0	144.927536231884	721.593607552463	MAOA
4	Pathways in cancer	2/530	0.00979564607957428	0.75426474812722	0	0	12.5786163522013	58.1863807499447	CTBP2;ELK1
5	Prion diseases	1/35	0.0104553652553503	0.644050499729581	0	0	95.2380952380952	434.346667691662	ELK1
6	Tyrosine metabolism	1/36	0.010752747305294	0.551974361671761	0	0	92.5925925925926	419.684629053336	MAOA
7	Glycine, serine and threonine metabolism	1/40	0.0119415311049954	0.525427368619795	0	0	83.3333333333333	368.977745499139	MAOA
8	Tryptophan metabolism	1/42	0.0125354765664382	0.482615847807869	0	0	79.3650793650794	347.554962637487	MAOA
9	Notch signaling pathway	1/48	0.0143155285543427	0.489909199415284	0	0	69.4444444444444	294.889612361256	CTBP2
10	Arginine and proline metabolism	1/49	0.0146119438121659	0.450047869414709	0	0	68.0272108843537	287.47727995767	MAOA
11	Cocaine addiction	1/49	0.0146119438121659	0.409134426740645	0	0	68.0272108843537	287.47727995767	MAOA
12	Endometrial cancer	1/58	0.0172763407705116	0.443426079776464	0	0	57.4712643678161	233.242373505547	ELK1
13	Amphetamine addiction	1/68	0.020229739174506	0.479289205057527	0	0	49.0196078431373	191.205956906409	MAOA
14	Leishmaniasis	1/74	0.0219982256466627	0.48396096422658	0	0	45.0450450450451	171.92763429283	ELK1
15	Chronic myeloid leukemia	1/76	0.022587129745658	0.463789064110844	0	0	43.859649122807	166.244518210526	CTBP2
16	ErbB signaling pathway	1/85	0.02523354305099	0.485745703731558	0	0	39.2156862745098	144.297297886499	ELK1
17	GnRH signaling pathway	1/93	0.0275808955614597	0.499700931348799	0	0	35.84229390681	128.696485151799	ELK1
18	Drug metabolism	1/108	0.0319694869760854	0.547033443813017	0	0	30.8641975308642	106.264609971623	MAOA
19	Leukocyte transendothelial migration	1/112	0.0331369865600356	0.537167992657419	0	0	29.7619047619048	101.401940527219	ARHGAP5
20	Serotonergic synapse	1/113	0.0334286780535612	0.514801642024843	0	0	29.4985250737463	100.246050827386	MAOA
21	Dopaminergic synapse	1/131	0.0386665993582629	0.567110123921189	0	0	25.4452926208651	82.7679164702284	MAOA
22	Insulin signaling pathway	1/137	0.040407308005575	0.56570231207805	0	0	24.330900243309	78.0716452347147	ELK1
23	Oxytocin signaling pathway	1/153	0.0450363618378182	0.603095628089043	0	0	21.7864923747277	67.5443371385764	ELK1
24	Wnt signaling pathway	1/158	0.0464791191856752	0.596482029549498	0	0	21.0970464135021	64.7416058441412	CTBP2
25	Hepatitis B	1/163	0.0479200597175464	0.590375135720172	0	0	20.4498977505113	62.131310408654	ELK1
26	Hepatocellular carcinoma	1/168	0.0493591852655947	0.584716502377045	0	0	19.8412698412698	59.6950675691603	ELK1
