## Supplementary material for "Large-scale differential gene expression analysis identifies genes associated with Bipolar Disorder in post-mortem brain": Supp. table2

	Term	Overlap	P.value	Adjusted.P.value	Old.P.value	Old.Adjusted.P.value	Odds.Ratio	Combined.Score	Genes
1	white fat cell differentiation (GO:0050872)	1/6	0.00179884089014784	1	0	0	555.555555555556	3511.45153967927	CTBP2
2	dopamine catabolic process (GO:0042420)	1/6	0.00179884089014784	1	0	0	555.555555555556	3511.45153967927	MAOA
3	mRNA cleavage (GO:0006379)	1/8	0.00239785896922775	1	0	0	416.666666666667	2513.82459830747	RNASE4
4	catecholamine catabolic process (GO:0042424)	1/8	0.00239785896922775	1	0	0	416.666666666667	2513.82459830747	MAOA
5	cellular biogenic amine metabolic process (GO:0006576)	1/10	0.00299657817287215	1	0	0	333.333333333333	1936.76141678207	MAOA
6	regulation of retinoic acid receptor signaling pathway (GO:0048385)	1/13	0.00389409648539669	1	0	0	256.410256410256	1422.63938317278	CTBP2
7	dopamine metabolic process (GO:0042417)	1/21	0.00628419133253944	1	0	0	158.730158730159	804.717160552501	MAOA
8	viral genome replication (GO:0019079)	1/22	0.00658261714792867	1	0	0	151.515151515152	761.109525738989	CTBP2
9	RNA phosphodiester bond hydrolysis (GO:0090501)	1/29	0.00866950866872135	1	0	0	114.942528735632	545.740593111478	RNASE4
10	fat cell differentiation (GO:0045444)	1/56	0.0166847718987565	1	0	0	59.5238095238095	243.646359399328	CTBP2
11	Rho protein signal transduction (GO:0007266)	1/73	0.0217036627474642	1	0	0	45.662100456621	174.898367236231	ARHGAP5
12	spindle assembly (GO:0051225)	1/81	0.0240580974265445	1	0	0	41.1522633744856	153.38615834427	GOLGA8A
13	positive regulation of transcription from RNA polymerase II promoter (GO:0045944)	2/849	0.0240918059228527	1	0	0	7.85237534354142	29.2570357243883	CTBP2;ELK1
14	mRNA metabolic process (GO:0016071)	1/98	0.0290455975649231	1	0	0	34.0136054421769	120.370352176431	RNASE4
15	viral life cycle (GO:0019058)	1/108	0.0319694869760854	1	0	0	30.8641975308642	106.264609971623	CTBP2
16	Golgi organization (GO:0007030)	1/122	0.0360506033077538	1	0	0	27.3224043715847	90.7877508220212	GOLGA8A
17	positive regulation of transcription, DNA-templated (GO:0045893)	2/1121	0.0404873025224827	1	0	0	5.94707106749926	19.0708704846272	CTBP2;ELK1
18	regulation of small GTPase mediated signal transduction (GO:0051056)	1/141	0.0415663206424517	1	0	0	23.6406619385343	75.1882988075416	ARHGAP5
