## Supplementary material for "Large-scale differential gene expression analysis identifies genes associated with Bipolar Disorder in post-mortem brain": Supp. table3

	Term	Overlap	P.value	Adjusted.P.value	Old.P.value	Old.Adjusted.P.value	Odds.Ratio	Combined.Score	Genes
1	Steroid biosynthesis	1/19	0.0150976705893844	1	0	0	65.7894736842105	275.869395570072	FDFT1
2	Intestinal immune network for IgA production	1/48	0.037730169536143	1	0	0	26.0416666666667	85.3462305107226	CXCL12
3	Pathogenic Escherichia coli infection	1/55	0.0431196604465477	1	0	0	22.7272727272727	71.4494597051964	HCLS1
