## Supplementary material for "Large-scale differential gene expression analysis identifies genes associated with Bipolar Disorder in post-mortem brain": Supp. table4

	Term	Overlap	P.value	Adjusted.P.value	Old.P.value	Old.Adjusted.P.value	Odds.Ratio	Combined.Score	Genes
1	negative regulation of leukocyte apoptotic process (GO:2000107)	2/12	3.9415616440683e-05	0.201137890696806	0	0	208.333333333333	2112.78092996381	CXCL12;HCLS1
2	regulation of actin polymerization or depolymerization (GO:0008064)	2/29	0.000240553683932347	0.613772724553384	0	0	86.2068965517241	718.324765113274	CXCL12;HCLS1
3	regulation of alcohol biosynthetic process (GO:1902930)	2/35	0.000351551154224667	0.597988513336158	0	0	71.4285714285714	568.082523291415	NFYC;FDFT1
4	regulation of cholesterol biosynthetic process (GO:0045540)	2/41	0.000483137672459664	0.616362885640416	0	0	60.9756097560976	465.561518827952	NFYC;FDFT1
5	regulation of cholesterol metabolic process (GO:0090181)	2/42	0.000507058164209647	0.517503562392366	0	0	59.5238095238095	451.600288014654	NFYC;FDFT1
6	regulation of steroid biosynthetic process (GO:0050810)	2/45	0.000582213881850008	0.495172906513432	0	0	55.5555555555556	413.815149064155	NFYC;FDFT1
7	regulation of cell migration (GO:0030334)	3/317	0.00189511262886424	1	0	0	11.8296529968454	74.1539078169211	CXCL12;SST;SULF1
8	nuclear export (GO:0051168)	2/93	0.00246022260643176	1	0	0	26.8817204301075	161.492028029905	NXF1;CSE1L
9	protein import into nucleus (GO:0006606)	2/104	0.00306442636565179	1	0	0	24.0384615384615	139.132088545772	ZFYVE9;CSE1L
10	chondrocyte development (GO:0002063)	1/6	0.00479094227501427	1	0	0	208.333333333333	1112.71420203825	SULF1
11	positive regulation of granulocyte differentiation (GO:0030854)	1/6	0.00479094227501427	1	0	0	208.333333333333	1112.71420203825	HCLS1
12	negative regulation of cellular extravasation (GO:0002692)	1/6	0.00479094227501427	1	0	0	208.333333333333	1112.71420203825	CXCL12
13	terpenoid metabolic process (GO:0006721)	1/7	0.00558734170782148	1	0	0	178.571428571429	926.29493734645	FDFT1
14	negative regulation of dendritic cell apoptotic process (GO:2000669)	1/7	0.00558734170782148	1	0	0	178.571428571429	926.29493734645	CXCL12
15	SMAD protein complex assembly (GO:0007183)	1/8	0.00638314407085165	1	0	0	156.25	789.702265927825	ZFYVE9
16	production of siRNA involved in RNA interference (GO:0030422)	1/9	0.007178349711373	1	0	0	138.888888888889	685.650801049047	TSN
17	integrin activation (GO:0033622)	1/9	0.007178349711373	1	0	0	138.888888888889	685.650801049047	CXCL12
18	induction of positive chemotaxis (GO:0050930)	1/10	0.00797295899684864	1	0	0	125	603.962448528213	CXCL12
19	glomerular filtration (GO:0003094)	1/10	0.00797295899684864	1	0	0	125	603.962448528213	SULF1
20	regulation of dendritic cell apoptotic process (GO:2000668)	1/10	0.00797295899684864	1	0	0	125	603.962448528213	CXCL12
21	positive regulation of calcium ion import (GO:0090280)	1/10	0.00797295899684864	1	0	0	125	603.962448528213	CXCL12
22	regulation of granulocyte differentiation (GO:0030852)	1/10	0.00797295899684864	1	0	0	125	603.962448528213	HCLS1
23	negative regulation of embryonic development (GO:0045992)	1/10	0.00797295899684864	1	0	0	125	603.962448528213	SULF1
24	regulation of actin filament length (GO:0030832)	1/10	0.00797295899684864	1	0	0	125	603.962448528213	CXCL12
25	negative regulation of reproductive process (GO:2000242)	1/10	0.00797295899684864	1	0	0	125	603.962448528213	SULF1
26	negative regulation of morphogenesis of an epithelium (GO:1905331)	1/11	0.00876697230095753	1	0	0	113.636363636364	538.268609755357	SULF1
27	renal filtration (GO:0097205)	1/11	0.00876697230095753	1	0	0	113.636363636364	538.268609755357	SULF1
28	positive regulation of myoblast fusion (GO:1901741)	1/11	0.00876697230095753	1	0	0	113.636363636364	538.268609755357	CD53
29	negative regulation of fibroblast growth factor receptor signaling pathway (GO:0040037)	1/12	0.00956039001281181	1	0	0	104.166666666667	484.388203794974	SULF1
30	regulation of myoblast fusion (GO:1901739)	1/12	0.00956039001281181	1	0	0	104.166666666667	484.388203794974	CD53
31	poly(A)+ mRNA export from nucleus (GO:0016973)	1/13	0.0103532125188837	1	0	0	96.1538461538462	439.467155685895	NXF1
32	RNA interference (GO:0016246)	1/13	0.0103532125188837	1	0	0	96.1538461538462	439.467155685895	TSN
33	positive regulation of syncytium formation by plasma membrane fusion (GO:0060143)	1/15	0.0119370735063596	1	0	0	83.3333333333333	369.008858419123	CD53
34	positive regulation of positive chemotaxis (GO:0050927)	1/16	0.0127281127836324	1	0	0	78.125	340.932978665714	CXCL12
35	positive regulation of myotube differentiation (GO:0010831)	1/16	0.0127281127836324	1	0	0	78.125	340.932978665714	CD53
36	regulation of intrinsic apoptotic signaling pathway in response to DNA damage (GO:1902229)	1/16	0.0127281127836324	1	0	0	78.125	340.932978665714	CXCL12
37	regulation of insulin-like growth factor receptor signaling pathway (GO:0043567)	1/17	0.0135185584535394	1	0	0	73.5294117647059	316.447929214037	IGFBP6
38	positive regulation of lymphocyte migration (GO:2000403)	1/17	0.0135185584535394	1	0	0	73.5294117647059	316.447929214037	CXCL12
39	regulation of T cell migration (GO:2000404)	1/17	0.0135185584535394	1	0	0	73.5294117647059	316.447929214037	CXCL12
40	positive regulation of monocyte chemotaxis (GO:0090026)	1/17	0.0135185584535394	1	0	0	73.5294117647059	316.447929214037	CXCL12
41	positive regulation of actin cytoskeleton reorganization (GO:2000251)	1/18	0.014308410919695	1	0	0	69.4444444444444	294.924148501504	HCLS1
42	regulation of cellular response to growth factor stimulus (GO:0090287)	1/18	0.014308410919695	1	0	0	69.4444444444444	294.924148501504	SULF1
43	regulation of signal transduction (GO:0009966)	2/234	0.0146823007190601	1	0	0	10.6837606837607	45.0973562323097	IGFBP6;SULF1
44	regulation of transcription factor import into nucleus (GO:0042990)	1/19	0.0150976705893844	1	0	0	65.7894736842105	275.869395570072	HCLS1
45	production of small RNA involved in gene silencing by RNA (GO:0070918)	1/19	0.0150976705893844	1	0	0	65.7894736842105	275.869395570072	TSN
46	positive regulation of mononuclear cell migration (GO:0071677)	1/19	0.0150976705893844	1	0	0	65.7894736842105	275.869395570072	CXCL12
47	proteoglycan metabolic process (GO:0006029)	1/20	0.0158863378646896	1	0	0	62.5	258.89348705745	SULF1
48	heparan sulfate proteoglycan metabolic process (GO:0030201)	1/20	0.0158863378646896	1	0	0	62.5	258.89348705745	SULF1
49	positive regulation of T cell migration (GO:2000406)	1/20	0.0158863378646896	1	0	0	62.5	258.89348705745	CXCL12
50	regulation of fibroblast growth factor receptor signaling pathway (GO:0040036)	1/20	0.0158863378646896	1	0	0	62.5	258.89348705745	SULF1
51	embryonic skeletal system development (GO:0048706)	1/21	0.0166744131586755	1	0	0	59.5238095238095	243.683326231117	SULF1
52	positive regulation of BMP signaling pathway (GO:0030513)	1/21	0.0166744131586755	1	0	0	59.5238095238095	243.683326231117	SULF1
53	regulation of monocyte chemotaxis (GO:0090025)	1/22	0.0174618968734111	1	0	0	56.8181818181818	229.984891669481	CXCL12
54	regulation of calcium ion import (GO:0090279)	1/22	0.0174618968734111	1	0	0	56.8181818181818	229.984891669481	CXCL12
55	regulation of cell proliferation (GO:0042127)	3/741	0.019779389466494	1	0	0	5.06072874493927	19.8538199365763	SST;HCLS1;IGFBP6
56	chaperone mediated protein folding requiring cofactor (GO:0051085)	1/25	0.0198208026407264	1	0	0	50	196.05116271977	DNAJC7
57	negative regulation of intrinsic apoptotic signaling pathway in response to DNA damage (GO:1902230)	1/25	0.0198208026407264	1	0	0	50	196.05116271977	CXCL12
58	positive regulation of vascular endothelial growth factor production (GO:0010575)	1/25	0.0198208026407264	1	0	0	50	196.05116271977	SULF1
59	regulation of supramolecular fiber organization (GO:1902903)	1/27	0.0213904560937907	1	0	0	46.2962962962963	178.0004830258	CXCL12
60	regulation of vascular endothelial growth factor production (GO:0010574)	1/28	0.0221743989287616	1	0	0	44.6428571428571	170.036466828546	SULF1
61	negative regulation of response to DNA damage stimulus (GO:2001021)	1/29	0.0229577530466617	1	0	0	43.1034482758621	162.676705868151	CXCL12
62	protein export from nucleus (GO:0006611)	1/29	0.0229577530466617	1	0	0	43.1034482758621	162.676705868151	CSE1L
63	chondrocyte differentiation (GO:0002062)	1/29	0.0229577530466617	1	0	0	43.1034482758621	162.676705868151	SULF1
64	negative regulation of endothelial cell proliferation (GO:0001937)	1/31	0.0245226967845343	1	0	0	40.3225806451613	149.522427052652	SULF1
65	regulation of actin cytoskeleton reorganization (GO:2000249)	1/31	0.0245226967845343	1	0	0	40.3225806451613	149.522427052652	HCLS1
66	connective tissue development (GO:0061448)	1/31	0.0245226967845343	1	0	0	40.3225806451613	149.522427052652	SULF1
67	'de novo' posttranslational protein folding (GO:0051084)	1/31	0.0245226967845343	1	0	0	40.3225806451613	149.522427052652	DNAJC7
68	regulation of protein polymerization (GO:0032271)	1/31	0.0245226967845343	1	0	0	40.3225806451613	149.522427052652	HCLS1
69	oxoacid metabolic process (GO:0043436)	1/33	0.0260852905726612	1	0	0	37.8787878787879	138.120594814988	SULF1
70	positive regulation of myeloid leukocyte differentiation (GO:0002763)	1/33	0.0260852905726612	1	0	0	37.8787878787879	138.120594814988	HCLS1
71	positive regulation of transcription factor import into nucleus (GO:0042993)	1/33	0.0260852905726612	1	0	0	37.8787878787879	138.120594814988	HCLS1
72	positive regulation of calcium ion transport (GO:0051928)	1/34	0.026865707259405	1	0	0	36.7647058823529	132.974434879522	CXCL12
73	bone development (GO:0060348)	1/35	0.0276455376880298	1	0	0	35.7142857142857	128.15324820152	SULF1
74	erythrocyte differentiation (GO:0030218)	1/36	0.0284247822669754	1	0	0	34.7222222222222	123.628260391937	HCLS1
75	cholesterol biosynthetic process (GO:0006695)	1/36	0.0284247822669754	1	0	0	34.7222222222222	123.628260391937	FDFT1
76	secondary alcohol biosynthetic process (GO:1902653)	1/37	0.0292034414014455	1	0	0	33.7837837837838	119.373943258058	FDFT1
77	organic cyclic compound biosynthetic process (GO:1901362)	1/38	0.02998151550537	1	0	0	32.8947368421053	115.367573586819	FDFT1
78	intracellular protein transport (GO:0006886)	2/348	0.0308440892078282	1	0	0	7.18390804597701	24.9914521895783	ZFYVE9;CSE1L
79	sterol biosynthetic process (GO:0016126)	1/41	0.0323122317033934	1	0	0	30.4878048780488	104.643580180828	FDFT1
80	peptide transport (GO:0015833)	1/42	0.0330879697601521	1	0	0	29.7619047619048	101.445997441027	ZFYVE9
81	negative regulation of cell proliferation (GO:0008285)	2/364	0.0335007197614545	1	0	0	6.86813186813187	23.325469470916	SST;IGFBP6
82	myeloid cell differentiation (GO:0030099)	1/45	0.0354116876094495	1	0	0	27.7777777777778	92.797593190936	HCLS1
83	RNA secondary structure unwinding (GO:0010501)	1/47	0.0369579233170906	1	0	0	26.5957446808511	87.7121069440259	DDX18
84	cartilage development (GO:0051216)	1/47	0.0369579233170906	1	0	0	26.5957446808511	87.7121069440259	SULF1
85	blood circulation (GO:0008015)	1/51	0.0400434265231352	1	0	0	24.5098039215686	78.8674203601908	CXCL12
86	chemokine-mediated signaling pathway (GO:0070098)	1/53	0.0415827005217074	1	0	0	23.5849056603774	75.001675732294	CXCL12
87	positive regulation of phosphatidylinositol 3-kinase signaling (GO:0014068)	1/54	0.0423514695379365	1	0	0	23.1481481481481	73.1887073762243	HCLS1
88	positive regulation of protein import into nucleus (GO:0042307)	1/54	0.0423514695379365	1	0	0	23.1481481481481	73.1887073762243	HCLS1
89	positive regulation of tyrosine phosphorylation of STAT protein (GO:0042531)	1/54	0.0423514695379365	1	0	0	23.1481481481481	73.1887073762243	HCLS1
90	membrane fusion (GO:0061025)	1/55	0.0431196604465477	1	0	0	22.7272727272727	71.4494597051964	RABIF
91	DNA recombination (GO:0006310)	1/56	0.0438872736413356	1	0	0	22.3214285714286	69.7797074822164	TSN
92	negative regulation of cellular response to growth factor stimulus (GO:0090288)	1/56	0.0438872736413356	1	0	0	22.3214285714286	69.7797074822164	SULF1
93	chordate embryonic development (GO:0043009)	1/57	0.0446543095355443	1	0	0	21.9298245614035	68.1755363632438	SULF1
94	regulation of BMP signaling pathway (GO:0030510)	1/57	0.0446543095355443	1	0	0	21.9298245614035	68.1755363632438	SULF1
95	protein import (GO:0017038)	1/57	0.0446543095355443	1	0	0	21.9298245614035	68.1755363632438	CSE1L
96	post-Golgi vesicle-mediated transport (GO:0006892)	1/59	0.0461866510315301	1	0	0	21.1864406779661	65.1496707914564	RABIF
97	renal system development (GO:0072001)	1/60	0.0469519574385199	1	0	0	20.8333333333333	63.7214662961603	SULF1
98	cell chemotaxis (GO:0060326)	1/61	0.0477166881586132	1	0	0	20.4918032786885	62.3457804446451	CXCL12
99	positive regulation of leukocyte chemotaxis (GO:0002690)	1/62	0.048480843602201	1	0	0	20.1612903225806	61.0198898455035	CXCL12
100	regulation of tyrosine phosphorylation of STAT protein (GO:0042509)	1/62	0.048480843602201	1	0	0	20.1612903225806	61.0198898455035	HCLS1
101	negative regulation of intrinsic apoptotic signaling pathway (GO:2001243)	1/63	0.0492444241632619	1	0	0	19.8412698412698	59.741252633581	CXCL12
102	establishment of protein localization to organelle (GO:0072594)	1/63	0.0492444241632619	1	0	0	19.8412698412698	59.741252633581	CSE1L
